# A high throughput SEC23 functional interaction screen reveals a role for focal adhesion and extracellular matrix signalling in the regulation of COPII subunit SEC23A

**DOI:** 10.1101/2021.03.16.435679

**Authors:** Juan Jung, Muzamil Majid Khan, Jonathan Landry, Aliaksandr Halavatyi, Pedro Machado, Miriam Reiss, Rainer Pepperkok

## Abstract

Proteins that enter the secretory pathway are transported from their place of synthesis in the Endoplasmic Reticulum to the Golgi complex by COPII coated carriers. The components of the COPII transport machinery have been well characterized, but the network of proteins that regulate these components in response to extracellular cues have remained largely elusive. The discovery of such regulatory proteins is crucial for understanding how cells integrate extracellular and intracellular information to fine-tune membrane traffic in the secretory pathway. A key group of proteins that plays a central role in the regulation of membrane traffic is associated with the cytoskeleton. Using high throughput microscopy of the well-established VSVG transport from the ER to the plasma membrane, we comprehensively screened 378 cytoskeleton-associated proteins for their functional interaction with the COPII components SEC23A and SEC23B using a double knockdown approach. Ranking of the transport effectors identified 20 cytoskeleton-associated proteins as the strongest functional interactors of SEC23, most of them not previously associated with the secretory pathway. Knockdown of a subgroup of these interactors (FERMT2, MACF1, MAPK8IP2, NGEF, PIK3CA, ROCK1), associated with cell adhesion, not only induced changes in focal adhesions and the expression of adhesion-related genes but led to the specific downregulation of SEC23A, a SEC23 paralogue that has been implicated in the secretion of extracellular matrix (ECM) components. Furthermore, SEC23A downregulation could also be recapitulated by plating cells on ECM and was dependent on focal adhesions function. Altogether, our results identify a network of cytoskeleton-associated proteins connecting focal adhesions and ECM-related signalling with the gene expression of the COPII secretory machinery.
