## Supplementary material for "A high throughput SEC23 functional interaction screen reveals a role for focal adhesion and extracellular matrix signalling in the regulation of COPII subunit SEC23A": Table 3

### Sheet: SEC23A transp. acceleration
	Transport score in double KD	Transport score in single KD	predicted additive effect	Observed - predicted	Hit	Flags
MAPK1_s11137	2.41323	1.03514	1.04492	1.36831	No	1,4
DYNC1LI2_s4209	2.39223	1.39989	1.40967	0.982565	No	1,2,4
CANX_s2377	2.09952	1.08671	1.09649	1.00303	No	1,4
ARHGDIG_s1597	2.08311	0.254612	0.26439	1.81872	No	3
GRB7_s6124	1.98742	0.467046	0.476824	1.5106	Yes
MAPK3_s11141	1.97899	0.175326	0.185104	1.79388	Yes
ZYX_s15350	1.97421	0.962638	0.972416	1.00179	No	1
DOCK7_s224997	1.81368	0.229449	0.239227	1.57446	No	4
KIF3B_s17928	1.78548	0.374269	0.384047	1.40143	Yes
MSN_s8985	1.74725	-0.42551	-0.415732	2.16299	Yes
DOCK4_s18769	1.73966	1.40041	1.41018	0.329474	No	1,2
NCK1_s9309	1.73543	0.0606053	0.0703834	1.66505	Yes
PARVB_s26582	1.71429	-0.580583	-0.570805	2.28509	Yes
RHOC_s99	1.70652	-0.380593	-0.370815	2.07734	Yes
RDX_s11901	1.68823	-0.257389	-0.24761	1.93584	Yes
MYO18B_s39358	1.63156	0.882333	0.892111	0.739452	No	1,2
CRK_s3519	1.62044	1.06934	1.07912	0.541319	No	1,2
ITGB3_s7581	1.57491	0.959614	0.969392	0.605522	No	1,2
MYO16_s22861	1.53854	0.20748	0.217258	1.32128	Yes
KIF9_s34507	1.51901	0.0104594	0.0202375	1.49877	Yes
KIF5C_s7842	1.50076	0.635034	0.644812	0.855947	No	2,4
RHOV_s46904	1.49979	-0.355043	-0.345265	1.84506	No	4,5
MYH6_s9161	1.49835	0.31475	0.324528	1.17383	No	4,5
MYO10_s9225	1.49742	1.219	1.22878	0.268639	No	1,2,5
KIF27_s31013	1.44055	-0.228777	-0.218999	1.65955	No	5
SEC23A_s229184		0.00977813
Flags
1	Value in single KD too high
2	Difference <1
3	Not expressed
4	Less than 3 biological replicas
5	Below the 1.5 threshold

### Sheet: SEC23A transp. inhibition
gene name	Transport score in double KD	Transport score in single KD	expected aditive effect	observed -expected	Hit	Flags
ARHGAP17_s30204	-2.50046	-0.795705	-0.785927	-1.71453	no	1,4
ARHGAP29_s486	-1.92246	-1.35751	-1.34773	-0.574731	no	1,2
MYO18A_s53153	-1.71595	-1.25278	-1.243	-0.47295	no	1,2
NF2_s9469	-1.6404	-0.440216	-0.430438	-1.20996	no	4
STARD9_s33208	-1.61691	-1.19811	-1.18833	-0.428583	no	1,2
ARHGAP1_s1585	-1.53527	-0.323235	-0.313457	-1.22182	no	4
KIF20B_s18421	-1.52063	-0.78185	-0.772071	-0.748563	no	1,2
PLEKHG5_s33042	-1.48601	-1.34591	-1.33614	-0.149872	no	2,5
ARHGAP23_s33490	-1.45183	-0.817665	-0.807887	-0.64394	no	1,2,5
HMHA1_s24008	-1.38962	0.18388	0.193658	-1.58328	no	5
MCF2L2_s23038	-1.37455	-1.20126	-1.19148	-0.183065	no	1,2,5
KIF2C_s21665	-1.37198	-0.625412	-0.615634	-0.756346	no	2,5
DYNLT3_s13939	-1.3507	0.535516	0.545294	-1.89599	no	4,5
SRC_s13412	-1.32271	-0.299645	-0.289867	-1.03285	no	4,5
ARF1_s1550	-1.26234	-1.06294	-1.05316	-0.209177	no	1,2
DYNC1H1_s4202	-1.2431	0.295924	0.305702	-1.5488	no	5
ARHGAP15_s31638	-1.24183	-0.169863	-0.160085	-1.08174	no	5
ACTN4_s959	-1.22622	-1.63272	-1.62294	0.396726	no	1,2,4,5
AKAP13_s680	-1.21552	-0.310559	-0.300781	-0.914742	no	2,4,5
unknown_s59412	-1.21433	-0.18959	-0.179812	-1.03452	no	5
ACTN1_s966	-1.2089	-0.99157	-0.981792	-0.227108	no	1,2,5
DNM2_s4213	-1.2012	-1.11478	-1.105	-0.0962003	no	1,2,5
TPM3_s194838	-1.18106	0.631652	0.64143	-1.82249	no	5
ARHGAP23_s226924	-1.17692	-0.811591	-0.801813	-0.375103	no	1,2,4,5
FARP1_s19794	-1.17378	-1.37915	-1.36938	0.1956	no	1,2,5
SEC23A_s229184		0.00977813
Flags
1	Value in single KD too high
2	Difference <1
3	Not expressed
4	Less than 3 biological replicas
5	Below the 1.5 threshold

### Sheet: SEC23B transp. acceleration
gene name	Transport score in double KD	Transport score in single KD	expected aditive effect	observed -expected	Hit	Flags
RND1_s26089	2.30162	0.652647	1.06735	1.23428	yes
MAPK1_s11137	2.13711	1.03514	1.44984	0.68727	no	1,2,4
MYO18B_s39356	1.91835	1.21067	1.62536	0.292982	no	1,2
DNMBP_s23439	1.8925	-0.0164036	0.398295	1.49421	yes
DYNC1LI2_s4209	1.80975	1.39989	1.81459	-0.00483852	no	1,2,4
CAV2_s2450	1.79695	0.736336	1.15103	0.645915	no	2
MYH2_s9151	1.75278	1.06146	1.47616	0.276616	no	1,2,4
MAPK1_s11139	1.67878	1.69155	2.10625	-0.42747	no	1,2,4
KIF11_s7902	1.66242	-0.200884	0.213814	1.4486	no	4
CANX_s2377	1.63377	1.08671	1.50141	0.132366	no	1,2,4
ARHGAP44_s19218	1.6161	0.317492	0.732191	0.883906	no	2
SIRPA_s44447	1.60088	-0.507132	-0.0924342	1.69331	yes
DOCK7_s224997	1.46188	0.229449	0.644147	0.817737	no	2,4,5
KIF19_s42771	1.45968	0.558837	0.973535	0.486149	no	2,5
DOCK3_s4233	1.45578	0.74071	1.15541	0.300368	no	2,4,5
ARHGEF10L_s30315	1.44692	1.19407	1.60876	-0.161847	no	1,2,5
ARAP1_s42088	1.44092	0.749597	1.16429	0.276625	no	2,4
ABL1_s864	1.43272	0.389499	0.804197	0.62852	no	2,5
PLEKHG6_s30422	1.3622	0.22717	0.641868	0.720331	no	2,5
FGD2_s48059	1.33728	1.61581	2.03051	-0.693232	no	1,2,4,5
CLASP1_s23583	1.33107	0.417293	0.831991	0.49908	no	2,5
ARHGEF3_s27079	1.3259	-0.706561	-0.291862	1.61776	no	5
PARVB_s26581	1.30264	0.384257	0.798956	0.503686	no	2,5
OBSCN_s38403	1.24853	0.787298	1.202	0.0465343	no	1,2,5
FLNA_s5277	1.2306	1.52105	1.93574	-0.705145	no	1,2,5
SEC23B_s229185_Neg9		0.414698
Flags
1	Value in single KD too high
2	Difference <1
3	Not expressed
4	Less than 3 biological replicas
5	Below the 1.5 threshold
6	siRNA does not target gene

### Sheet: SEC23B transp. inhibition
gene name	Transport score in double KD	Transport score in single KD	expected aditive effect	observed -expected	Hit	Flags
NGEF_s230253	-2.68847	-0.221649	0.193049	-2.88152	yes
FERMT2_s21614	-2.35366	0.226396	0.641095	-2.99476	yes
CRKL_s3524	-2.19846	-0.640251	-0.225553	-1.9729	yes
PIK3CA_s10520	-2.12843	0.730704	1.1454	-3.27383	yes
MAPK8IP2_s24046	-1.89903	-0.672268	-0.25757	-1.64146	yes
PLEKHG6_s30420	-1.62659	-0.304738	0.10996	-1.73655	no	6
ROCK1_s12097	-1.59333	-0.482076	-0.0673783	-1.52596	yes
MACF1_s23939	-1.57201	-0.455628	-0.0409299	-1.53108	yes
PLEKHG5_s33042	-1.51798	-1.34591	-0.931216	-0.586763	no	1,2
MCF2L2_s23038	-1.50348	-1.20126	-0.786562	-0.716916	no	1,2
MSN_s8986	-1.49978	-1.30068	-0.885982	-0.613798	no	1,2,5
RAC2_s11715	-1.28272	-0.299436	0.115262	-1.39799	no	5
ANXA2_s1385	-1.27864	-0.358603	0.0560951	-1.33473	no	5
DYNC1H1_s4202	-1.26195	-1.63572	-1.22103	-0.0409243	no	1,2,5
MAPK8IP1_s18173	-1.22596	-0.695444	-0.280746	-0.94521	no	2,5
ARHGAP23_s226924	-1.21111	-0.811591	-0.396893	-0.814221	no	1,2,5
TPM2_s224748	-1.18711	-0.568077	-0.153379	-1.03373	no	5
ARHGAP9_s34646	-1.1214	-1.00238	-0.587683	-0.533715	no	1,2,4,5
ACTN4_s959	-1.10273	0.123753	0.538451	-1.64118	no	5
DYNLL1_s16479	-1.08545	-1.24115	-0.826451	-0.259002	no	1,2,5
LASP1_s8095	-1.06751	0.279949	0.694647	-1.76216	no	5
KIF2A_s229483	-1.06097	-0.0948281	0.31987	-1.38084	no	4,5
ARHGAP1_s1585	-1.05482	-0.323235	0.0914632	-1.14628	no	4,5
DCTN1_s3973	-1.05223	-0.0276773	0.387021	-1.43925	no	5
KIF24_s51220	-1.05083	-0.218207	0.196491	-1.24732	no	4,5
SEC23B_s229185_Neg9		0.414698
Flags
1	Value in single KD too high
2	Difference <1
3	Not expressed
4	Less than 3 biological replicas
5	Below the 1.5 threshold
6	siRNA does not target gene
