## Supplementary material for "A high throughput SEC23 functional interaction screen reveals a role for focal adhesion and extracellular matrix signalling in the regulation of COPII subunit SEC23A": Table 5

### Sheet: Secretory pathway
NAME	Subsystem	CRKL	FERMT2	MACF1	MAPK8IP2	NGEF	PIK3CA	ROCK1
ALG1	Dolichol pathway
ALG10B	Dolichol pathway
ALG11	Dolichol pathway
ALG12	Dolichol pathway
ALG13	Dolichol pathway
ALG14	Dolichol pathway
ALG1L	Dolichol pathway
ALG1L2	Dolichol pathway
ALG2	Dolichol pathway
ALG5	Dolichol pathway			-0.622651
ALG6	Dolichol pathway
ALG8	Dolichol pathway
ALG9	Dolichol pathway							-1.1739
DOLK	Dolichol pathway
DPAGT1	Dolichol pathway
RFT1	Dolichol pathway
BAK1	ER calcium homeostasis
BAX	ER calcium homeostasis						0.617293
CAPN1	ER calcium homeostasis				0.61151
CAPN2	ER calcium homeostasis
CASP12	ER calcium homeostasis
ALG3	ER glycosylation
B3GNTL1	ER glycosylation
DAD1	ER glycosylation
DDOST	ER glycosylation
DOLPP1	ER glycosylation
DPM1	ER glycosylation
DPM2	ER glycosylation
DPM3	ER glycosylation
POMT1	ER glycosylation
POMT2	ER glycosylation
RPN1	ER glycosylation
RPN2	ER glycosylation
STT3A	ER glycosylation
STT3B	ER glycosylation
TUSC3	ER glycosylation						-0.610245
BET1	ER to Golgi Trafficking						-0.580064
BET1L	ER to Golgi Trafficking
GOSR1	ER to Golgi Trafficking
GOSR2	ER to Golgi Trafficking
LMAN1	ER to Golgi Trafficking						-0.649425
LMAN1L	ER to Golgi Trafficking
LMAN2	ER to Golgi Trafficking
NAPA	ER to Golgi Trafficking
NAPB	ER to Golgi Trafficking	-0.618258
NAPG	ER to Golgi Trafficking
NSF	ER to Golgi Trafficking				-0.631876
RAB1A	ER to Golgi Trafficking
SAR1A	ER to Golgi Trafficking
SAR1B	ER to Golgi Trafficking
SEC13	ER to Golgi Trafficking
SEC16A	ER to Golgi Trafficking
SEC16B	ER to Golgi Trafficking
SEC22B	ER to Golgi Trafficking
SEC23A	ER to Golgi Trafficking		-1.20986	-1.17079	-1.38032	-1.11569	-1.67918	-1.62623
SEC23B	ER to Golgi Trafficking							-0.823839
SEC24A	ER to Golgi Trafficking
SEC24B	ER to Golgi Trafficking
SEC24C	ER to Golgi Trafficking
SEC24D	ER to Golgi Trafficking						-0.920086
SEC31A	ER to Golgi Trafficking
SEC31B	ER to Golgi Trafficking	-1.34494
STX17	ER to Golgi Trafficking
STX5	ER to Golgi Trafficking
SURF4	ER to Golgi Trafficking
TMED7	ER to Golgi Trafficking	1.10922					-0.624538
TRAPPC1	ER to Golgi Trafficking
TRAPPC2	ER to Golgi Trafficking
TRAPPC3	ER to Golgi Trafficking
TRAPPC4	ER to Golgi Trafficking
TRAPPC5	ER to Golgi Trafficking
TRAPPC6A	ER to Golgi Trafficking						1.0193
TRAPPC6B	ER to Golgi Trafficking
TRAPPC9	ER to Golgi Trafficking
USO1	ER to Golgi Trafficking
YKT6	ER to Golgi Trafficking
ATXN3	ERAD
ATXN3L	ERAD
BAG1	ERAD
BAG2	ERAD
BCAP31	ERAD
CRYAB	ERAD							-0.947812
DERL1	ERAD
DERL3	ERAD
DNAJB9	ERAD
DNAJC10	ERAD							-0.661403
EDEM1	ERAD
EDEM2	ERAD
EDEM3	ERAD
HERPUD1	ERAD		-2.63066		-1.24159		-1.11088
HSP90AB1	ERAD
HSPA1B	ERAD		2.01327		1.41387		0.962558
HSPA1L	ERAD
HSPA2	ERAD		1.78877				1.80772
HSPA4L	ERAD
HSPA6	ERAD
HSPBP1	ERAD
NGLY1	ERAD
NPLOC4	ERAD
NSFL1C	ERAD
PLAA	ERAD
RAD23A	ERAD
RAD23B	ERAD
RBX1	ERAD
SEL1L	ERAD
SVIP	ERAD	0.730569
UBA1	ERAD
UBA5	ERAD
UBA7	ERAD	-1.85468
UBE2D1	ERAD
UBE2D2	ERAD
UBE2D3	ERAD
UBE2D4	ERAD
UBE2E1	ERAD
UBE2G1	ERAD
UBE2J1	ERAD
UBE4B	ERAD
UBQLN1	ERAD
UBQLN2	ERAD
UBQLN3	ERAD
UBQLN4	ERAD
UBQLNL	ERAD
UBXN2A	ERAD
UBXN6	ERAD
UFD1L	ERAD
VCP	ERAD
YOD1	ERAD
AMFR	ERADC
DERL2	ERADC
HSPA1A	ERADC		2.26243		1.6621		1.09212
MARCH6	ERADC
PARK2	ERADC
RNF185	ERADC			-0.639277
RNF5	ERADC
STUB1	ERADC
UBE2E2	ERADC	-0.833733
UBE2E3	ERADC
UBE2G2	ERADC
UBE2J2	ERADC
CUL1	ERADL/M
FBXO2	ERADL/M	0.943781					1.58627
SKP1	ERADL/M
SYVN1	ERADL/M
VIMP	ERADL/M
A3GALT2	Golgi glycosylation
ABO	Golgi glycosylation
B4GALNT1	Golgi glycosylation
B4GALNT2	Golgi glycosylation
B4GALT1	Golgi glycosylation
B4GALT3	Golgi glycosylation
CTSA	Golgi glycosylation
DPP6	Golgi glycosylation
FUT8	Golgi glycosylation
GALNT1	Golgi glycosylation		-0.647719				-1.32498
GALNT10	Golgi glycosylation
GALNT11	Golgi glycosylation
GALNT12	Golgi glycosylation
GALNT13	Golgi glycosylation
GALNT14	Golgi glycosylation
GALNT15	Golgi glycosylation
GALNT16	Golgi glycosylation
GALNT18	Golgi glycosylation
GALNT2	Golgi glycosylation
GALNT3	Golgi glycosylation
GALNT4	Golgi glycosylation
GALNT5	Golgi glycosylation
GALNT6	Golgi glycosylation
GALNT7	Golgi glycosylation
GALNT8	Golgi glycosylation
GALNT9	Golgi glycosylation
GALNTL5	Golgi glycosylation
GALNTL6	Golgi glycosylation	2.19791	1.59136				1.85579
GBGT1	Golgi glycosylation
GLT1D1	Golgi glycosylation
GLT6D1	Golgi glycosylation
GLT8D1	Golgi glycosylation
GLT8D2	Golgi glycosylation
GXYLT1	Golgi glycosylation
GXYLT2	Golgi glycosylation		-0.844975
GYLTL1B	Golgi glycosylation
HAS1	Golgi glycosylation
HAS2	Golgi glycosylation	0.822284
HAS3	Golgi glycosylation
LARGE	Golgi glycosylation
MAN1A1	Golgi glycosylation						0.752264
MAN1A2	Golgi glycosylation
MAN1B1	Golgi glycosylation
MAN1C1	Golgi glycosylation
MAN2A2	Golgi glycosylation
MGAT1	Golgi glycosylation
MGAT2	Golgi glycosylation
MGAT3	Golgi glycosylation
MGAT4B	Golgi glycosylation
MGAT4C	Golgi glycosylation
MGAT5	Golgi glycosylation		0.625222
UGCG	Golgi glycosylation
ARF1	Golgi to ER trafficking
BNIP1	Golgi to ER trafficking
COPA	Golgi to ER trafficking
COPB1	Golgi to ER trafficking
COPB2	Golgi to ER trafficking
COPE	Golgi to ER trafficking
COPZ1	Golgi to ER trafficking
COPZ2	Golgi to ER trafficking
KDELR1	Golgi to ER trafficking
KDELR2	Golgi to ER trafficking
KDELR3	Golgi to ER trafficking
RAB2A	Golgi to ER trafficking
RAB2B	Golgi to ER trafficking
RER1	Golgi to ER trafficking
STX10	Golgi to ER trafficking
STX18	Golgi to ER trafficking
STX1A	Golgi to ER trafficking
STX2	Golgi to ER trafficking
STX3	Golgi to ER trafficking
STX8	Golgi to ER trafficking
TMED10	Golgi to ER trafficking
TMED2	Golgi to ER trafficking
TMED5	Golgi to ER trafficking	0.734609
USE1	Golgi to ER trafficking
VPS45	Golgi to ER trafficking
GPAA1	GPI biosynthesis
PGAP1	GPI biosynthesis	-0.904741
PIGA	GPI biosynthesis
PIGB	GPI biosynthesis
PIGC	GPI biosynthesis
PIGF	GPI biosynthesis
PIGG	GPI biosynthesis
PIGH	GPI biosynthesis
PIGK	GPI biosynthesis
PIGL	GPI biosynthesis
PIGM	GPI biosynthesis
PIGN	GPI biosynthesis
PIGO	GPI biosynthesis
PIGP	GPI biosynthesis
PIGQ	GPI biosynthesis
PIGS	GPI biosynthesis
PIGT	GPI biosynthesis
PIGU	GPI biosynthesis
PIGV	GPI biosynthesis
PIGW	GPI biosynthesis
PIGX	GPI biosynthesis
PIGY	GPI biosynthesis
PIGZ	GPI biosynthesis
RAB33A	intra-Golgi trafficking
RAB33B	intra-Golgi trafficking
RAB34	intra-Golgi trafficking
RAB36	intra-Golgi trafficking
RAB6A	intra-Golgi trafficking			-0.967193
RAB6B	intra-Golgi trafficking
RAB6C	intra-Golgi trafficking
AP1B1	Post-Golgi trafficking
AP1G1	Post-Golgi trafficking
AP1M1	Post-Golgi trafficking
AP1S1	Post-Golgi trafficking
AP1S2	Post-Golgi trafficking						-0.768595
AP3B1	Post-Golgi trafficking
AP3B2	Post-Golgi trafficking						0.731841
AP3D1	Post-Golgi trafficking
AP3M1	Post-Golgi trafficking			-1.15439
AP3M2	Post-Golgi trafficking
AP3S1	Post-Golgi trafficking
AP3S2	Post-Golgi trafficking
CLTA	Post-Golgi trafficking
CLTB	Post-Golgi trafficking
CLTC	Post-Golgi trafficking
DNAJC6	Post-Golgi trafficking						-0.660161
DNMBP	Post-Golgi trafficking				-0.661502
EXOC1	Post-Golgi trafficking
EXOC2	Post-Golgi trafficking
EXOC3	Post-Golgi trafficking
EXOC5	Post-Golgi trafficking
EXOC6B	Post-Golgi trafficking	-0.722483					0.604299
EXOC7	Post-Golgi trafficking
EXOC8	Post-Golgi trafficking
GGA1	Post-Golgi trafficking
GGA2	Post-Golgi trafficking
GGA3	Post-Golgi trafficking
GPLD1	Post-Golgi trafficking						0.759176
RAB10	Post-Golgi trafficking
RAB11A	Post-Golgi trafficking
RAB11B	Post-Golgi trafficking
RAB12	Post-Golgi trafficking
RAB13	Post-Golgi trafficking
RAB14	Post-Golgi trafficking
RAB15	Post-Golgi trafficking
RAB17	Post-Golgi trafficking						0.812839
RAB18	Post-Golgi trafficking
RAB19	Post-Golgi trafficking
RAB1B	Post-Golgi trafficking
RAB20	Post-Golgi trafficking
RAB21	Post-Golgi trafficking
RAB22A	Post-Golgi trafficking
RAB23	Post-Golgi trafficking
RAB24	Post-Golgi trafficking
RAB25	Post-Golgi trafficking
RAB26	Post-Golgi trafficking
RAB27A	Post-Golgi trafficking
RAB27B	Post-Golgi trafficking
RAB28	Post-Golgi trafficking
RAB29	Post-Golgi trafficking
RAB30	Post-Golgi trafficking
RAB31	Post-Golgi trafficking			-0.776837	-0.754244	-0.653964
RAB32	Post-Golgi trafficking
RAB35	Post-Golgi trafficking
RAB37	Post-Golgi trafficking
RAB38	Post-Golgi trafficking
RAB39A	Post-Golgi trafficking
RAB39B	Post-Golgi trafficking
RAB3A	Post-Golgi trafficking		1.37513
RAB3B	Post-Golgi trafficking
RAB3C	Post-Golgi trafficking
RAB3D	Post-Golgi trafficking
RAB40A	Post-Golgi trafficking
RAB40B	Post-Golgi trafficking
RAB40C	Post-Golgi trafficking
RAB41	Post-Golgi trafficking
RAB42	Post-Golgi trafficking		-0.696164
RAB43	Post-Golgi trafficking
RAB44	Post-Golgi trafficking
RAB4A	Post-Golgi trafficking
RAB4B	Post-Golgi trafficking
RAB5A	Post-Golgi trafficking
RAB5B	Post-Golgi trafficking
RAB5C	Post-Golgi trafficking
RAB7A	Post-Golgi trafficking
RAB7B	Post-Golgi trafficking
RAB8A	Post-Golgi trafficking			-0.822651
RAB8B	Post-Golgi trafficking				-1.01715
RAB9A	Post-Golgi trafficking
RAB9B	Post-Golgi trafficking
RASEF	Post-Golgi trafficking
SNAP23	Post-Golgi trafficking
SNAP25	Post-Golgi trafficking
SNAP29	Post-Golgi trafficking
SNAP47	Post-Golgi trafficking
STX11	Post-Golgi trafficking
STX12	Post-Golgi trafficking
STX16	Post-Golgi trafficking
STX19	Post-Golgi trafficking
STX1B	Post-Golgi trafficking
STX4	Post-Golgi trafficking
STX6	Post-Golgi trafficking
STX7	Post-Golgi trafficking
TMED8	Post-Golgi trafficking
VAMP1	Post-Golgi trafficking	-0.998236
VAMP2	Post-Golgi trafficking
VAMP3	Post-Golgi trafficking
VAMP4	Post-Golgi trafficking
VAMP5	Post-Golgi trafficking
VAMP7	Post-Golgi trafficking
VAMP8	Post-Golgi trafficking
VTI1A	Post-Golgi trafficking
VTI1B	Post-Golgi trafficking
AGR2	Protein folding	1.19418
AGR3	Protein folding
CALR	Protein folding
CANX	Protein folding
CKAP4	Protein folding
CRYAA	Protein folding
DNAJA1	Protein folding		0.784083
DNAJA2	Protein folding
DNAJB1	Protein folding
DNAJB11	Protein folding
DNAJB12	Protein folding
DNAJB2	Protein folding
DNAJC1	Protein folding
DNAJC3	Protein folding
DNAJC5	Protein folding
DNAJC5B	Protein folding
DNAJC5G	Protein folding
ERLEC1	Protein folding
ERO1L	Protein folding
ERO1LB	Protein folding
ERP27	Protein folding
ERP29	Protein folding
ERP44	Protein folding
FBXO6	Protein folding
GANAB	Protein folding
HSP90AA1	Protein folding		0.720956
HSP90B1	Protein folding
HSPA5	Protein folding
HSPA8	Protein folding
HYOU1	Protein folding
MOGS	Protein folding
OS9	Protein folding
P4HB	Protein folding
PDIA2	Protein folding
PDIA3	Protein folding
PDIA4	Protein folding
PDIA5	Protein folding
PDIA6	Protein folding						-0.657764
PDILT	Protein folding
PPIA	Protein folding
PRKCSH	Protein folding
QSOX2	Protein folding
SIL1	Protein folding
TMX1	Protein folding
TMX2	Protein folding
TMX3	Protein folding							-0.821439
TMX4	Protein folding
TOR1A	Protein folding
TXNDC12	Protein folding
TXNDC5	Protein folding
UGGT1	Protein folding
UGGT2	Protein folding
WFS1	Protein folding				0.72278
ACAP1	Trafficking regulation
ACAP2	Trafficking regulation
ACAP3	Trafficking regulation
AGAP1	Trafficking regulation
AGAP2	Trafficking regulation
AGAP3	Trafficking regulation
AKAP10	Trafficking regulation
ANKFY1	Trafficking regulation
APPL1	Trafficking regulation
APPL2	Trafficking regulation
ARAP1	Trafficking regulation
ARAP2	Trafficking regulation
ARAP3	Trafficking regulation
ARF3	Trafficking regulation
ARF4	Trafficking regulation
ARF5	Trafficking regulation
ARF6	Trafficking regulation				-0.677315	-0.74965
ARFGAP1	Trafficking regulation
ARFGAP2	Trafficking regulation
ARFGAP3	Trafficking regulation
ARFGEF1	Trafficking regulation
ARFGEF2	Trafficking regulation
ARFIP1	Trafficking regulation							-0.714407
ARFIP2	Trafficking regulation
ARHGAP1	Trafficking regulation
ARHGAP24	Trafficking regulation						0.722636
ARHGAP5	Trafficking regulation
ARHGDIA	Trafficking regulation
ARHGEF1	Trafficking regulation
ARHGEF11	Trafficking regulation
ARHGEF2	Trafficking regulation
ARHGEF6	Trafficking regulation
ARHGEF7	Trafficking regulation
ASAP1	Trafficking regulation
ASAP2	Trafficking regulation			-0.653832
ASAP3	Trafficking regulation
COG4	Trafficking regulation
COG6	Trafficking regulation
CTBP1	Trafficking regulation
CYTH1	Trafficking regulation
CYTH2	Trafficking regulation
CYTH3	Trafficking regulation	-0.762831
CYTH4	Trafficking regulation
DOCK5	Trafficking regulation
EEA1	Trafficking regulation
EVI5	Trafficking regulation
EVI5L	Trafficking regulation
EXOC6	Trafficking regulation
FAM71B	Trafficking regulation
FBXO8	Trafficking regulation
GBF1	Trafficking regulation
GIT1	Trafficking regulation				0.620254
GIT2	Trafficking regulation
GMCL1	Trafficking regulation
GOLGA4	Trafficking regulation
IFT27	Trafficking regulation
IKBKG	Trafficking regulation
INPP5B	Trafficking regulation		-0.937737		-0.86814		-0.610889
INPP5E	Trafficking regulation
IQSEC1	Trafficking regulation
IQSEC2	Trafficking regulation
IQSEC3	Trafficking regulation
JUN	Trafficking regulation	-0.677121			1.1882
KIF20A	Trafficking regulation	-0.718428
KIF23	Trafficking regulation
MCF2L	Trafficking regulation					-0.914047
MICAL1	Trafficking regulation
MICALCL	Trafficking regulation	0.990543
MICALL2	Trafficking regulation						0.617425
MON1A	Trafficking regulation
MYO5B	Trafficking regulation
NCKIPSD	Trafficking regulation
NDE1	Trafficking regulation
NET1	Trafficking regulation
OCRL	Trafficking regulation
OPTN	Trafficking regulation
OSGIN2	Trafficking regulation
PAK1	Trafficking regulation
PICK1	Trafficking regulation
PIK3C3	Trafficking regulation
PIK3CA	Trafficking regulation						-1.97303
PLIN3	Trafficking regulation		1.02931
PSD	Trafficking regulation
PSD2	Trafficking regulation
PSD3	Trafficking regulation	-0.664704
PSD4	Trafficking regulation			1.47186			0.597115
RAB11FIP1	Trafficking regulation
RAB11FIP2	Trafficking regulation
RAB11FIP3	Trafficking regulation
RAB11FIP4	Trafficking regulation	0.743025				1.33728	1.75451
RAB11FIP5	Trafficking regulation
RAB3IL1	Trafficking regulation
RAB3IP	Trafficking regulation
RABEP1	Trafficking regulation						-0.581417
RABGAP1	Trafficking regulation
RABGAP1L	Trafficking regulation
RABGEF1	Trafficking regulation
RALBP1	Trafficking regulation
REPIN1	Trafficking regulation
RFWD2	Trafficking regulation
ROCK1	Trafficking regulation							-2.54203
RUFY1	Trafficking regulation
SGSM1	Trafficking regulation
SGSM3	Trafficking regulation
SMCHD1	Trafficking regulation
SYTL2	Trafficking regulation						1.23233
TBC1D1	Trafficking regulation
TBC1D10A	Trafficking regulation
TBC1D10B	Trafficking regulation
TBC1D10C	Trafficking regulation
TBC1D12	Trafficking regulation
TBC1D13	Trafficking regulation
TBC1D14	Trafficking regulation
TBC1D15	Trafficking regulation
TBC1D16	Trafficking regulation
TBC1D17	Trafficking regulation
TBC1D19	Trafficking regulation
TBC1D2	Trafficking regulation
TBC1D20	Trafficking regulation
TBC1D21	Trafficking regulation
TBC1D22A	Trafficking regulation
TBC1D22B	Trafficking regulation
TBC1D23	Trafficking regulation
TBC1D24	Trafficking regulation
TBC1D2B	Trafficking regulation
TBC1D3	Trafficking regulation
TBC1D30	Trafficking regulation
TBC1D4	Trafficking regulation
TBC1D5	Trafficking regulation							-0.645428
TBC1D7	Trafficking regulation
TBC1D8	Trafficking regulation
TBC1D9	Trafficking regulation
TBC1D9B	Trafficking regulation
USP6	Trafficking regulation
USP6NL	Trafficking regulation
WAS	Trafficking regulation
WDR38	Trafficking regulation
YWHAQ	Trafficking regulation
ZFYVE20	Trafficking regulation
RRBP1	Translocation
SEC11A	Translocation
SEC11C	Translocation
SEC61A1	Translocation
SEC61A2	Translocation
SEC61B	Translocation
SEC61G	Translocation
SEC62	Translocation
SEC63	Translocation
SPCS1	Translocation
SPCS2	Translocation
SPCS3	Translocation
SRP14	Translocation
SRP19	Translocation						-0.649356
SRP54	Translocation
SRP68	Translocation
SRP72	Translocation
SRP9	Translocation
SRPR	Translocation
SRPRB	Translocation
SSR1	Translocation
SSR2	Translocation
SSR3	Translocation						-0.644377
SSR4	Translocation
TRAM1	Translocation
ATF4	UPR		-0.801958		-0.867969
ATF6	UPR
ATF6B	UPR
BCL2	UPR		-0.77537
DDIT3	UPR		-3.15722		-1.72988		-1.30518
EIF2AK1	UPR
EIF2AK2	UPR
EIF2AK3	UPR
EIF2AK4	UPR
EIF2S1	UPR
ERN1	UPR		-1.03944				-0.775563
HSPH1	UPR		0.726691
MAP2K7	UPR
MAP3K5	UPR		0.642836
MAPK10	UPR
MAPK8	UPR
MAPK9	UPR
MBTPS1	UPR
MBTPS2	UPR	0.665142					-0.663741
NFE2L2	UPR				-0.731395	-0.700894
PPP1R15A	UPR		-1.21057			-1.00094	-0.586988
PREB	UPR
TRAF2	UPR
XBP1	UPR		-1.07477		-0.935227		-0.726946

### Sheet: COPII
		CRKL	FERMT2	MACF1	MAPK8IP2	NGEF	PIK3CA	ROCK1
SAR1A	ER to Golgi Trafficking
SAR1B	ER to Golgi Trafficking
SEC13	ER to Golgi Trafficking
SEC23A	ER to Golgi Trafficking		-1.20986	-1.17079	-1.38032	-1.11569	-1.67918	-1.62623
SEC23B	ER to Golgi Trafficking							-0.823839
SEC24A	ER to Golgi Trafficking
SEC24B	ER to Golgi Trafficking
SEC24C	ER to Golgi Trafficking
SEC24D	ER to Golgi Trafficking						-0.920086
SEC31A	ER to Golgi Trafficking
SEC31B	ER to Golgi Trafficking	-1.34494
