## Supplementary material for "A high throughput SEC23 functional interaction screen reveals a role for focal adhesion and extracellular matrix signalling in the regulation of COPII subunit SEC23A": Table 6

### Sheet: FERMT2
Description	PARENT_GO	LogP	Enrichment	#GeneInGOAndHitList
apoptotic signaling pathway	19_GO:0023052 signaling	-13.8001	3.70029	47
positive regulation of cell death	19_GO:0048518 positive regulation of biological process	-8.62372	2.76615	43
positive regulation of programmed cell death	19_GO:0048518 positive regulation of biological process	-8.56661	2.83833	41
lymphocyte activation	19_GO:0002376 immune system process	-7.38268	2.57559	41
positive regulation of apoptotic process	19_GO:0048518 positive regulation of biological process	-8.22843	2.80538	40
regulation of cellular response to stress	19_GO:0050896 response to stimulus	-6.33829	2.41532	39
blood vessel development	19_GO:0032502 developmental process	-6.11912	2.36664	39
aromatic compound catabolic process	19_GO:0008152 metabolic process	-6.4464	2.47423	38
anion transport	19_GO:0051179 localization	-7.29867	2.71761	37
cellular nitrogen compound catabolic process	19_GO:0008152 metabolic process	-6.18409	2.44883	37
regulation of cell adhesion	19_GO:0022610 biological adhesion	-6.04321	2.41565	37
organic cyclic compound catabolic process	19_GO:0008152 metabolic process	-5.52268	2.2944	37
heterocycle catabolic process	19_GO:0008152 metabolic process	-5.7718	2.38593	36
negative regulation of cell differentiation	19_GO:0048519 negative regulation of biological process	-5.18778	2.24685	36
negative regulation of cell proliferation	19_GO:0008283 cell proliferation	-4.25258	2.07894	34
regulation of apoptotic signaling pathway	19_GO:0023052 signaling	-10.2908	3.84993	33
response to nutrient levels	19_GO:0050896 response to stimulus	-7.8675	3.08742	33
response to toxic substance	19_GO:0050896 response to stimulus	-7.70659	3.04019	33
response to extracellular stimulus	19_GO:0050896 response to stimulus	-7.22626	2.9015	33
negative regulation of phosphate metabolic process	19_GO:0048519 negative regulation of biological process	-6.2613	2.63248	33
negative regulation of phosphorus metabolic process	19_GO:0048519 negative regulation of biological process	-6.24533	2.62813	33
negative regulation of protein modification process	19_GO:0048519 negative regulation of biological process	-5.69691	2.48053	33
monocarboxylic acid metabolic process	19_GO:0008152 metabolic process	-5.3718	2.39461	33
positive regulation of transferase activity	19_GO:0065007 biological regulation	-4.94924	2.28451	33
blood vessel morphogenesis	19_GO:0032502 developmental process	-4.81147	2.24897	33
brain development	19_GO:0032502 developmental process	-4.18565	2.08938	33
peptide biosynthetic process	19_GO:0008152 metabolic process	-4.15319	2.08118	33
regulated exocytosis	19_GO:0051179 localization	-3.80094	1.99251	33
positive regulation of kinase activity	19_GO:0048518 positive regulation of biological process	-5.63845	2.50705	32
nucleobase-containing compound catabolic process	19_GO:0008152 metabolic process	-4.82841	2.28759	32
response to growth factor	19_GO:0050896 response to stimulus	-3.95767	2.05853	32
positive regulation of hydrolase activity	19_GO:0065007 biological regulation	-3.6126	1.96914	32
transmembrane receptor protein tyrosine kinase signaling pathway	19_GO:0023052 signaling	-3.57174	1.98361	31
carbohydrate derivative biosynthetic process	19_GO:0008152 metabolic process	-3.33229	1.91987	31
regulation of cell cycle process	19_GO:0050789 regulation of biological process	-3.2135	1.88831	31
carbohydrate derivative biosynthetic process	19_GO:0008152 metabolic process	-3.33229	1.91987	31
transmembrane receptor protein tyrosine kinase signaling pathway	19_GO:0023052 signaling	-3.57174	1.98361	31
translation	19_GO:0008152 metabolic process	-3.71248	2.02119	31
cellular response to growth factor stimulus	19_GO:0050896 response to stimulus	-3.92226	2.07741	31
response to wounding	19_GO:0050896 response to stimulus	-4.04221	2.10968	31
muscle structure development	19_GO:0032502 developmental process	-4.32757	2.1869	31
cellular response to nitrogen compound	19_GO:0050896 response to stimulus	-4.53226	2.24273	31
regulation of cell activation	19_GO:0050789 regulation of biological process	-4.69495	2.28737	31
organic hydroxy compound metabolic process	19_GO:0008152 metabolic process	-6.10253	2.68643	31
leukocyte differentiation	19_GO:0002376 immune system process	-6.38991	2.77116	31
regulation of protein serine/threonine kinase activity	19_GO:0050789 regulation of biological process	-6.51232	2.80762	31
negative regulation of cellular component organization	19_GO:0048519 negative regulation of biological process	-3.0434	1.86513	30
inorganic ion homeostasis	19_GO:0065007 biological regulation	-3.27949	1.92987	30
cation homeostasis	19_GO:0065007 biological regulation	-3.37455	1.95599	30
regulation of mitotic cell cycle	19_GO:0050789 regulation of biological process	-4.09004	2.15421	30

### Sheet: MACF1
Description	PARENT_GO	LogP	Enrichment	#GeneInGOAndHitList
defense response to other organism	19_GO:0051704 multi-organism process	-4.02641	3.02474	16
organelle localization	19_GO:0051179 localization	-3.16479	2.52882	16
regulated exocytosis	19_GO:0051179 localization	-2.81271	2.33868	16
negative regulation of cell proliferation	19_GO:0008283 cell proliferation	-2.45746	2.22034	15
blood vessel development	19_GO:0032502 developmental process	-2.42715	2.20356	15
regulation of body fluid levels	19_GO:0065007 biological regulation	-3.78994	3.1647	14
monocarboxylic acid metabolic process	19_GO:0008152 metabolic process	-2.7222	2.45931	14
cellular response to growth factor stimulus	19_GO:0050896 response to stimulus	-2.4126	2.27119	14
regulation of cell adhesion	19_GO:0022610 biological adhesion	-2.31429	2.21271	14
response to growth factor	19_GO:0050896 response to stimulus	-2.25924	2.18022	14
response to virus	19_GO:0051704 multi-organism process	-4.92253	4.32006	13
regulation of protein serine/threonine kinase activity	19_GO:0050789 regulation of biological process	-3.1315	2.85027	13
establishment of organelle localization	19_GO:0051179 localization	-3.06498	2.80285	13
angiogenesis	19_GO:0032502 developmental process	-2.59803	2.48174	13
blood vessel morphogenesis	19_GO:0032502 developmental process	-2.07711	2.14475	13
regulation of ion transport	19_GO:0051179 localization	-2.07229	2.14173	13
regulation of vesicle-mediated transport	19_GO:0051179 localization	-2.52447	2.54491	12
microtubule cytoskeleton organization	19_GO:0071840 cellular component organization or biogenesis	-2.16229	2.28709	12
carbohydrate metabolic process	19_GO:0008152 metabolic process	-2.06262	2.21823	12
regulation of intracellular transport	19_GO:0051179 localization	-2.77654	2.88977	11
regulation of vasculature development	19_GO:0032502 developmental process	-2.76126	2.87681	11
positive regulation of cytokine production	19_GO:0048518 positive regulation of biological process	-2.63526	2.77118	11
endomembrane system organization	19_GO:0071840 cellular component organization or biogenesis	-2.61371	2.75334	11
positive regulation of defense response	19_GO:0048518 positive regulation of biological process	-2.20986	2.43003	11
regulation of hormone levels	19_GO:0065007 biological regulation	-2.08343	2.33283	11
myeloid leukocyte mediated immunity	19_GO:0002376 immune system process	-2.04485	2.30352	11
regulation of trans-synaptic signaling	19_GO:0023052 signaling	-2.20882	2.56355	10
pattern specification process	19_GO:0032502 developmental process	-2.20882	2.56355	10
modulation of chemical synaptic transmission	19_GO:0023052 signaling	-2.21529	2.5692	10
regulation of angiogenesis	19_GO:0032502 developmental process	-2.56795	2.88717	10
defense response to virus	19_GO:0051704 multi-organism process	-4.04704	4.48622	10
response to metal ion	19_GO:0050896 response to stimulus	-2.34308	2.86824	9
post-translational protein modification	19_GO:0008152 metabolic process	-2.35841	2.884	9
coagulation	19_GO:0032501 multicellular organismal process	-2.46911	2.99936	9
hemostasis	19_GO:0065007 biological regulation	-2.47725	3.00795	9
blood coagulation	19_GO:0032501 multicellular organismal process	-2.51847	3.05167	9
DNA conformation change	19_GO:0071840 cellular component organization or biogenesis	-2.13983	2.87118	8
regulation of cellular response to growth factor stimulus	19_GO:0050896 response to stimulus	-2.25071	3.00043	8
protein-DNA complex subunit organization	19_GO:0071840 cellular component organization or biogenesis	-2.50393	3.30898	8
positive regulation of vasculature development	19_GO:0048518 positive regulation of biological process	-2.99817	3.97078	8
regulation of transmembrane receptor protein serine/threonine kinase signaling pathway	19_GO:0023052 signaling	-2.16752	3.18942	7
protein-DNA complex assembly	19_GO:0071840 cellular component organization or biogenesis	-2.28769	3.36005	7
multi-multicellular organism process	19_GO:0051704 multi-organism process	-2.45837	3.61279	7
regulation of exocytosis	19_GO:0051179 localization	-2.45837	3.61279	7
vesicle-mediated transport in synapse	19_GO:0051179 localization	-2.56682	3.78005	7
DNA packaging	19_GO:0071840 cellular component organization or biogenesis	-2.63504	3.88806	7
positive regulation of angiogenesis	19_GO:0048518 positive regulation of biological process	-2.65834	3.92544	7
female pregnancy	19_GO:0022414 reproductive process	-2.80439	4.16577	7
STAT cascade	19_GO:0023052 signaling	-3.13329	4.74704	7
transforming growth factor beta receptor signaling pathway	19_GO:0023052 signaling	-2.05056	3.39733	6

### Sheet: MAKP8IP2
Description	PARENT_GO	LogP	Enrichment	#GeneInGOAndHitList
regulation of cell adhesion	19_GO:0022610 biological adhesion	-11.2148	3.76272	37
apoptotic signaling pathway	19_GO:0023052 signaling	-12.2354	4.29213	35
blood vessel development	19_GO:0032502 developmental process	-8.5597	3.21377	34
regulation of cellular response to stress	19_GO:0050896 response to stimulus	-7.67269	3.08693	32
negative regulation of intracellular signal transduction	19_GO:0048519 negative regulation of biological process	-10.1287	4.00444	31
blood vessel morphogenesis	19_GO:0032502 developmental process	-8.08223	3.29078	31
response to growth factor	19_GO:0050896 response to stimulus	-7.50911	3.10625	31
regulation of growth	19_GO:0040007 growth	-7.76933	3.26782	30
cellular response to growth factor stimulus	19_GO:0050896 response to stimulus	-7.35973	3.13147	30
response to oxidative stress	19_GO:0050896 response to stimulus	-11.2079	4.72121	29
angiogenesis	19_GO:0032502 developmental process	-8.34899	3.56216	29
positive regulation of cellular component movement	19_GO:0048518 positive regulation of biological process	-8.34899	3.56216	29
positive regulation of locomotion	19_GO:0040011 locomotion	-8.19221	3.50479	29
anion transport	19_GO:0051179 localization	-7.66977	3.3178	29
negative regulation of cell proliferation	19_GO:0008283 cell proliferation	-6.00799	2.76203	29
response to extracellular stimulus	19_GO:0050896 response to stimulus	-8.7771	3.83472	28
positive regulation of cell migration	19_GO:0040011 locomotion	-8.45199	3.70622	28
positive regulation of cell motility	19_GO:0040011 locomotion	-8.03018	3.54372	28
negative regulation of protein modification process	19_GO:0048519 negative regulation of biological process	-7.31444	3.27836	28
myeloid leukocyte activation	19_GO:0002376 immune system process	-6.99747	3.1648	28
muscle structure development	19_GO:0032502 developmental process	-6.74718	3.07676	28
regulated exocytosis	19_GO:0051179 localization	-5.42397	2.63337	28
cellular response to nitrogen compound	19_GO:0050896 response to stimulus	-6.4304	3.04261	27
transmembrane receptor protein tyrosine kinase signaling pathway	19_GO:0023052 signaling	-5.4211	2.69107	27
peptide biosynthetic process	19_GO:0008152 metabolic process	-5.30591	2.65232	27
organic anion transport	19_GO:0051179 localization	-8.22013	3.84877	26
response to nutrient levels	19_GO:0050896 response to stimulus	-8.0809	3.78898	26
cellular response to organonitrogen compound	19_GO:0050896 response to stimulus	-6.7209	3.23603	26
negative regulation of phosphate metabolic process	19_GO:0048519 negative regulation of biological process	-6.70705	3.23067	26
negative regulation of phosphorus metabolic process	19_GO:0048519 negative regulation of biological process	-6.69323	3.22533	26
cellular response to hormone stimulus	19_GO:0050896 response to stimulus	-5.74156	2.86959	26
positive regulation of transferase activity	19_GO:0065007 biological regulation	-5.5582	2.80363	26
negative regulation of phosphorylation	19_GO:0048519 negative regulation of biological process	-7.98657	3.8766	25
monocarboxylic acid metabolic process	19_GO:0008152 metabolic process	-5.42466	2.82571	25
intrinsic apoptotic signaling pathway	19_GO:0023052 signaling	-11.8473	6.21111	24
response to endoplasmic reticulum stress	19_GO:0050896 response to stimulus	-11.7196	6.12661	24
multicellular organismal homeostasis	19_GO:0032501 multicellular organismal process	-7.18892	3.6462	24
cofactor metabolic process	19_GO:0008152 metabolic process	-5.63863	2.9871	24
developmental growth	19_GO:0040007 growth	-4.87227	2.68839	24
cell activation involved in immune response	19_GO:0002376 immune system process	-4.35326	2.49477	24
regulation of MAPK cascade	19_GO:0023052 signaling	-4.02716	2.37628	24
carbohydrate metabolic process	19_GO:0008152 metabolic process	-5.30369	2.85455	24
cellular protein catabolic process	19_GO:0008152 metabolic process	-3.71721	2.26569	24
regulation of apoptotic signaling pathway	19_GO:0023052 signaling	-7.99398	4.17959	23
cellular response to oxidative stress	19_GO:0050896 response to stimulus	-10.3544	5.5326	23
carboxylic acid transport	19_GO:0051179 localization	-9.29375	4.89	23
organic acid transport	19_GO:0051179 localization	-9.26983	4.87619	23
translation	19_GO:0008152 metabolic process	-3.77408	2.33582	23
leukocyte activation involved in immune response	19_GO:0002376 immune system process	-3.95627	2.40414	23
carboxylic acid biosynthetic process	19_GO:0008152 metabolic process	-6.87058	3.62641	23

### Sheet: NGEF
Description	PARENT_GO	LogP	Enrichment	#GeneInGOAndHitList
negative regulation of cell proliferation	19_GO:0008283 cell proliferation	-7.11707	3.85004	22
myeloid leukocyte activation	19_GO:0002376 immune system process	-6.36826	3.94598	19
cell activation involved in immune response	19_GO:0002376 immune system process	-5.22293	3.43799	18
regulated exocytosis	19_GO:0051179 localization	-4.64077	3.11056	18
regulation of cell adhesion	19_GO:0022610 biological adhesion	-5.09357	3.36345	18
positive regulation of cell death	19_GO:0048518 positive regulation of biological process	-5.00684	3.31405	18
leukocyte activation involved in immune response	19_GO:0002376 immune system process	-4.6743	3.26508	17
positive regulation of apoptotic process	19_GO:0048518 positive regulation of biological process	-4.91863	3.41241	17
positive regulation of programmed cell death	19_GO:0048518 positive regulation of biological process	-4.84617	3.36828	17
blood vessel development	19_GO:0032502 developmental process	-4.13259	2.95255	17
neutrophil mediated immunity	19_GO:0002376 immune system process	-6.04384	4.39527	16
neutrophil activation	19_GO:0002376 immune system process	-6.03255	4.38653	16
granulocyte activation	19_GO:0002376 immune system process	-5.96541	4.33482	16
myeloid leukocyte mediated immunity	19_GO:0002376 immune system process	-5.46223	3.96126	16
negative regulation of phosphate metabolic process	19_GO:0048519 negative regulation of biological process	-5.02118	3.65302	16
negative regulation of phosphorus metabolic process	19_GO:0048519 negative regulation of biological process	-5.01229	3.64698	16
negative regulation of protein modification process	19_GO:0048519 negative regulation of biological process	-4.70473	3.44216	16
apoptotic signaling pathway	19_GO:0023052 signaling	-4.9506	3.60527	16
response to growth factor	19_GO:0050896 response to stimulus	-3.90782	2.94583	16
neutrophil degranulation	19_GO:0002376 immune system process	-5.50645	4.23877	15
neutrophil activation involved in immune response	19_GO:0002376 immune system process	-5.47419	4.21288	15
leukocyte degranulation	19_GO:0002376 immune system process	-4.99008	3.8377	15
myeloid cell activation involved in immune response	19_GO:0002376 immune system process	-4.87774	3.75412	15
positive regulation of locomotion	19_GO:0040011 locomotion	-4.2815	3.33095	15
blood vessel morphogenesis	19_GO:0032502 developmental process	-3.66368	2.92577	15
cellular response to growth factor stimulus	19_GO:0050896 response to stimulus	-3.58588	2.87694	15
muscle structure development	19_GO:0032502 developmental process	-3.82507	3.02858	15
negative regulation of cell differentiation	19_GO:0048519 negative regulation of biological process	-3.26356	2.67943	15
regulation of inflammatory response	19_GO:0050896 response to stimulus	-4.35736	3.57522	14
negative regulation of phosphorylation	19_GO:0048519 negative regulation of biological process	-4.87797	3.98889	14
positive regulation of cell migration	19_GO:0040011 locomotion	-4.13123	3.40497	14
positive regulation of cell motility	19_GO:0040011 locomotion	-3.92682	3.25568	14
angiogenesis	19_GO:0032502 developmental process	-3.79236	3.15977	14
positive regulation of cellular component movement	19_GO:0048518 positive regulation of biological process	-3.79236	3.15977	14
cellular response to nitrogen compound	19_GO:0050896 response to stimulus	-3.41358	2.89883	14
negative regulation of cellular component organization	19_GO:0048519 negative regulation of biological process	-2.78177	2.49112	14
regulation of cell cycle process	19_GO:0050789 regulation of biological process	-2.7002	2.44073	14
transmembrane receptor protein tyrosine kinase signaling pathway	19_GO:0023052 signaling	-2.89823	2.56391	14
negative regulation of protein phosphorylation	19_GO:0048519 negative regulation of biological process	-4.62194	4.03766	13
positive regulation of catabolic process	19_GO:0048518 positive regulation of biological process	-4.53175	3.95744	13
cellular response to organonitrogen compound	19_GO:0050896 response to stimulus	-3.30834	2.973	13
heterocycle catabolic process	19_GO:0008152 metabolic process	-2.58101	2.46591	13
organic cyclic compound catabolic process	19_GO:0008152 metabolic process	-2.33848	2.30723	13
regulation of MAPK cascade	19_GO:0023052 signaling	-2.42769	2.36506	13
regulation of apoptotic signaling pathway	19_GO:0023052 signaling	-4.27536	4.00682	12
ameboidal-type cell migration	19_GO:0040011 locomotion	-3.64019	3.42612	12
chemotaxis	19_GO:0040011 locomotion	-2.49932	2.52259	12
taxis	19_GO:0040011 locomotion	-2.48875	2.51492	12
anion transport	19_GO:0051179 localization	-2.49932	2.52259	12
cellular nitrogen compound catabolic process	19_GO:0008152 metabolic process	-2.14719	2.2731	12

### Sheet: PIK3CA
Description	PARENT_GO	LogP	Enrichment	#GeneInGOAndHitList
blood vessel development	19_GO:0032502 developmental process	-11.0819	2.44988	69
response to wounding	19_GO:0050896 response to stimulus	-11.504	2.58819	65
positive regulation of cell death	19_GO:0048518 positive regulation of biological process	-8.75364	2.29596	61
transmembrane receptor protein tyrosine kinase signaling pathway	19_GO:0023052 signaling	-8.26542	2.24632	60
extracellular structure organization	19_GO:0071840 cellular component organization or biogenesis	-16.9622	3.63164	59
blood vessel morphogenesis	19_GO:0032502 developmental process	-8.87947	2.3526	59
positive regulation of programmed cell death	19_GO:0048518 positive regulation of biological process	-9.13702	2.38978	59
negative regulation of cell proliferation	19_GO:0008283 cell proliferation	-7.17849	2.11077	59
positive regulation of apoptotic process	19_GO:0048518 positive regulation of biological process	-8.92554	2.38005	58
regulation of cell adhesion	19_GO:0022610 biological adhesion	-7.7961	2.21558	58
negative regulation of cell differentiation	19_GO:0048519 negative regulation of biological process	-7.11708	2.118	58
carbohydrate derivative biosynthetic process	19_GO:0008152 metabolic process	-7.00289	2.10167	58
wound healing	19_GO:0050896 response to stimulus	-10.9361	2.70979	57
chemotaxis	19_GO:0040011 locomotion	-8.81126	2.40658	56
taxis	19_GO:0040011 locomotion	-8.76338	2.39926	56
extracellular matrix organization	19_GO:0071840 cellular component organization or biogenesis	-15.9571	3.76358	53
developmental growth	19_GO:0040007 growth	-6.8789	2.18798	52
cell morphogenesis involved in differentiation	19_GO:0032502 developmental process	-5.36453	1.94681	52
response to growth factor	19_GO:0050896 response to stimulus	-5.43017	1.95721	52
positive regulation of locomotion	19_GO:0040011 locomotion	-7.53004	2.31523	51
apoptotic signaling pathway	19_GO:0023052 signaling	-7.7347	2.34928	51
angiogenesis	19_GO:0032502 developmental process	-7.34556	2.30698	50
positive regulation of cellular component movement	19_GO:0048518 positive regulation of biological process	-7.34556	2.30698	50
regulation of growth	19_GO:0040007 growth	-5.78169	2.04582	50
lymphocyte activation	19_GO:0002376 immune system process	-4.51918	1.83777	50
carbohydrate metabolic process	19_GO:0008152 metabolic process	-6.91159	2.23386	50
muscle structure development	19_GO:0032502 developmental process	-5.89037	2.06379	50
cellular response to growth factor stimulus	19_GO:0050896 response to stimulus	-5.26423	1.96045	50
regulation of MAPK cascade	19_GO:0023052 signaling	-4.65161	1.85959	50
lipid biosynthetic process	19_GO:0008152 metabolic process	-5.03683	1.92301	50
negative regulation of phosphate metabolic process	19_GO:0048519 negative regulation of biological process	-7.09523	2.28705	49
negative regulation of phosphorus metabolic process	19_GO:0048519 negative regulation of biological process	-7.07328	2.28327	49
cellular response to nitrogen compound	19_GO:0050896 response to stimulus	-5.84603	2.07414	49
positive regulation of transferase activity	19_GO:0065007 biological regulation	-5.31551	1.98474	49
positive regulation of hydrolase activity	19_GO:0065007 biological regulation	-4.00428	1.76421	49
cell part morphogenesis	19_GO:0032502 developmental process	-4.83861	1.91941	48
negative regulation of protein modification process	19_GO:0048519 negative regulation of biological process	-5.95302	2.11105	48
regulated exocytosis	19_GO:0051179 localization	-3.27893	1.66039	47
positive regulation of cell migration	19_GO:0040011 locomotion	-7.10729	2.33685	47
positive regulation of cell motility	19_GO:0040011 locomotion	-6.53668	2.23439	47
gland development	19_GO:0032502 developmental process	-10.532	2.98422	47
negative regulation of cellular component organization	19_GO:0048519 negative regulation of biological process	-3.55622	1.70967	47
brain development	19_GO:0032502 developmental process	-3.73419	1.74112	47
cation homeostasis	19_GO:0065007 biological regulation	-4.02872	1.79295	47
inorganic ion homeostasis	19_GO:0065007 biological regulation	-3.61337	1.73138	46
regulation of cell projection organization	19_GO:0071840 cellular component organization or biogenesis	-3.55696	1.73307	45
regulation of cell activation	19_GO:0050789 regulation of biological process	-4.70198	1.94274	45
positive regulation of kinase activity	19_GO:0048518 positive regulation of biological process	-5.35727	2.06278	45
anion transport	19_GO:0051179 localization	-4.65337	1.93386	45
regulation of cellular response to stress	19_GO:0050896 response to stimulus	-3.00477	1.6306	45

### Sheet: ROCK1
Description	PARENT_GO	LogP	Enrichment	#GeneInGOAndHitList
cellular protein catabolic process	19_GO:0008152 metabolic process	-10.3175	2.09231	88
regulation of growth	19_GO:0040007 growth	-12.0527	2.30446	84
regulation of cellular response to stress	19_GO:0050896 response to stimulus	-8.6394	1.99225	82
positive regulation of hydrolase activity	19_GO:0065007 biological regulation	-8.17232	1.95539	81
regulated exocytosis	19_GO:0051179 localization	-7.80471	1.91863	81
proteolysis involved in cellular protein catabolic process	19_GO:0008152 metabolic process	-9.05808	2.05458	80
negative regulation of cellular component organization	19_GO:0048519 negative regulation of biological process	-8.03711	1.95118	80
negative regulation of protein modification process	19_GO:0048519 negative regulation of biological process	-11.6079	2.32959	79
actin cytoskeleton organization	19_GO:0071840 cellular component organization or biogenesis	-8.75139	2.05574	77
nucleoside phosphate metabolic process	19_GO:0008152 metabolic process	-8.31994	2.01031	77
cell morphogenesis involved in differentiation	19_GO:0032502 developmental process	-7.58402	1.93288	77
regulation of cell cycle process	19_GO:0050789 regulation of biological process	-6.40051	1.81613	76
nucleotide metabolic process	19_GO:0008152 metabolic process	-7.81304	1.97721	75
peptide biosynthetic process	19_GO:0008152 metabolic process	-6.68789	1.85557	75
protein localization to membrane	19_GO:0051179 localization	-9.18945	2.13877	74
carbohydrate derivative biosynthetic process	19_GO:0008152 metabolic process	-6.08257	1.79789	74
brain development	19_GO:0032502 developmental process	-6.14584	1.81321	73
regulation of plasma membrane bounded cell projection organization	19_GO:0071840 cellular component organization or biogenesis	-6.70564	1.88497	72
regulation of cell projection organization	19_GO:0071840 cellular component organization or biogenesis	-6.47727	1.85922	72
organelle localization	19_GO:0051179 localization	-6.34337	1.84411	72
cellular component disassembly	19_GO:0071840 cellular component organization or biogenesis	-10.564	2.33806	71
supramolecular fiber organization	19_GO:0071840 cellular component organization or biogenesis	-6.45995	1.86655	71
translation	19_GO:0008152 metabolic process	-5.72345	1.79046	70
modification-dependent protein catabolic process	19_GO:0008152 metabolic process	-7.59261	2.01895	69
modification-dependent macromolecule catabolic process	19_GO:0008152 metabolic process	-7.30488	1.98515	69
cell activation involved in immune response	19_GO:0002376 immune system process	-5.78567	1.80643	69
regulation of mitotic cell cycle	19_GO:0050789 regulation of biological process	-6.95219	1.94373	69
regulation of cytoskeleton organization	19_GO:0071840 cellular component organization or biogenesis	-9.96174	2.31593	68
ncRNA metabolic process	19_GO:0008152 metabolic process	-9.13741	2.21611	68
organophosphate biosynthetic process	19_GO:0008152 metabolic process	-6.04769	1.84676	68
leukocyte activation involved in immune response	19_GO:0002376 immune system process	-5.57535	1.79017	68
transmembrane receptor protein tyrosine kinase signaling pathway	19_GO:0023052 signaling	-4.88605	1.70696	68
negative regulation of cell cycle	19_GO:0048519 negative regulation of biological process	-7.11021	1.98502	67
response to growth factor	19_GO:0050896 response to stimulus	-4.69273	1.69084	67
ubiquitin-dependent protein catabolic process	19_GO:0008152 metabolic process	-6.72243	1.94928	66
myeloid leukocyte activation	19_GO:0002376 immune system process	-6.14888	1.87882	66
regulation of cell adhesion	19_GO:0022610 biological adhesion	-4.62869	1.69043	66
chordate embryonic development	19_GO:0032502 developmental process	-6.22676	1.89897	65
embryo development ending in birth or egg hatching	19_GO:0032502 developmental process	-5.81518	1.84757	65
negative regulation of phosphate metabolic process	19_GO:0048519 negative regulation of biological process	-6.9612	2.00287	64
negative regulation of phosphorus metabolic process	19_GO:0048519 negative regulation of biological process	-6.93507	1.99956	64
DNA repair	19_GO:0050896 response to stimulus	-8.05001	2.14112	64
regulation of MAPK cascade	19_GO:0023052 signaling	-3.7846	1.59596	64
cellular response to growth factor stimulus	19_GO:0050896 response to stimulus	-4.4462	1.68252	64
lipid biosynthetic process	19_GO:0008152 metabolic process	-4.19898	1.65039	64
cell growth	19_GO:0040007 growth	-10.0293	2.41548	63
regulation of GTPase activity	19_GO:0065007 biological regulation	-10.4815	2.47574	63
cell part morphogenesis	19_GO:0032502 developmental process	-4.43665	1.68912	63
positive regulation of transferase activity	19_GO:0065007 biological regulation	-4.60319	1.71097	63
positive regulation of cell death	19_GO:0048518 positive regulation of biological process	-3.68999	1.5899	63
